# Machine Learning Predictions Surpass Individual mRNAs as a Proxy of Single-cell Protein Expression

**DOI:** 10.1101/2024.12.11.627925

**Authors:** Josephine Fisher, Oliver Wood, Samuel Bullers, Lynne Murray, Li Li, Matthew A. Jackson-Wood

## Abstract

**Background:** Expansive repositories of single-cell RNA-seq data are now available. These data are often analysed assuming that mRNA abundance reflects the expression of their cognate proteins. However, post-transcriptional and translational regulation make mRNA an inadequate proxy for protein. High sparsity in low abundance mRNAs from single-cell transcriptomics data further complicates the extrapolation of protein expression levels. Although methods for single-cell surface protein quantification exist, they incur additional technical steps at greater expense and have yet to see wide-spread adoption. Computational approaches for protein imputation from scRNAseq data have been published, which learn transcriptome-wide patterns that predict protein expression. These models can then be applied to infer surface protein expression on RNA-seq only data, to increase the utility of existing data repositories.

**Results:** We tested 8 such methods and compared the accuracy of predictions between approaches, and against cognate mRNAs as a direct proxy. Predictions from the trained models outperformed the use of mRNA expression as a proxy. We identify notable cases of cell surface proteins with very poor correlation with their mRNA that were predicted very successfully by imputation using the whole transcriptome. We find cell type signatures are a major determinant of predicted protein levels and, as such, prediction methods require representative training data.

**Conclusions:** These results reiterate that mRNA level is not a reliable predictor of cell surface protein expression, and that whole-transcriptome informed imputation can improve protein estimations given appropriately trained models.
