## Supplementary Table 1 for "Machine Learning Predictions Surpass Individual mRNAs as a Proxy of Single-cell Protein Expression"

protein	mRNA norm. expr.	%positivity	pseudobulk	ML prediction
C5L2-Ab	0.01204727	-0.056857406	-0.080525571	0.189426772
CCR10-Ab	-0.006595198	0.109944884	0.163945168	0.317640318
CD102-Ab	0.133623165	0.492491695	0.714244962	0.648520478
CD103-Ab	0.01077791	-0.148255376	-0.183626389	0.348426993
CD105-Ab	0.002119782	-0.170533331	-0.116035729	0.130666272
CD106-Ab	0.038703814	0.07327196	0.029562413	0.559443394
CD107a-Ab	0.101018026	0.06187989	0.149772127	0.540799718
CD109-Ab	0.005507526	-0.004309894	0.116809358	0.753591732
CD110-Ab	0	0	0	0.751571097
CD112-Ab	0.113424302	0.267707416	0.332517909	0.429904509
CD115-Ab	0.024403841	0.005052138	-0.003686479	0.234862846
CD117-Ab	0.334174859	0.973653286	0.972932542	0.541467102
CD119-Ab	0.479557314	0.88835754	0.812361536	0.74575239
CD11b-1-Ab	0.49264941	0.701091627	0.685235084	0.884182854
CD11b-2-Ab	0.502231139	0.669850419	0.642535363	0.910617724
CD11c-Ab	0.554152622	0.833850756	0.796399176	0.887134109
CD122-Ab	0.603382033	0.911302579	0.91472024	0.76108703
CD123-Ab	0.571326994	0.990589844	0.993134275	0.704237824
CD124-Ab	0.094712805	0.643177911	0.67991228	0.167945608
CD126-Ab	0.15197179	0.834464583	0.794162218	0.48943027
CD127-Ab	0.799476127	0.803164311	0.897467995	0.880688071
CD13-Ab	0.550199059	0.933902297	0.852820211	0.814440071
CD133-1-Ab	0.114122786	0.959239454	0.959141552	0.205639481
CD133-2-Ab	0.253431368	0.989789392	0.990529415	0.31385196
CD134-Ab	0.092802305	0.408979519	0.431411336	0.194055477
CD135-Ab	0.028632555	0.883872395	0.878316496	0.071685888
CD137-Ab	0.050624643	0.204030305	0.260509581	0.12401558
CD138-1-Ab	0.003435304	0.106788005	0.107649036	0.420732215
CD138-2-Ab	0.000589178	0.244637663	0.245724776	0.241694937
CD14-Ab	0.791714096	0.886812455	0.936815018	0.879128892
CD140a-Ab	-0.00569757	-0.033322482	-0.035297188	0.083422049
CD140b-Ab	-0.013565123	-0.120121416	-0.106923732	0.152544667
CD141-Ab	0.188940886	0.958970093	0.961239237	0.655822592
CD142-Ab	0.013120943	0.093800978	0.10737508	0.095872793
CD144-Ab	-0.010007286	0.057265448	0.157184908	0.284053408
CD146-Ab	0.173691171	0.427583946	0.33789688	0.204932334
CD15-Ab	0.074292058	0.16769195	0.099659217	0.335065343
CD152-Ab	0.020485687	0.736882099	0.715392866	0.077730659
CD154-Ab	0.009276099	0.144453351	0.131082752	0.196768311
CD155-Ab	0.190771918	0.895098468	0.724370882	0.882337934
CD158-Ab	0.381792256	0.396488512	0.374524941	0.424745974
CD158b-Ab	0.423411203	0.754779272	0.772634642	0.635631526
CD158e1-Ab	0.451967245	0.40937063	0.362892153	0.491673833
CD16-Ab	0.759333172	0.927747777	0.898779707	0.890839597
CD161-Ab	0.742430919	0.840641655	0.869110022	0.751803399
CD163-Ab	0.331573412	0.880077366	0.852166664	0.496733548
CD164-Ab	0.085103666	0.165071848	0.043723791	0.5361004
CD169-Ab	0.475271208	0.951865266	0.932444586	0.724087244
CD171-Ab	0.082867583	0.77784214	0.781797118	0.280427567
CD172a-Ab	0.479812404	0.776222127	0.783962913	0.862924635
CD178-Ab	0.00410816	0.090749877	0.077913503	0.125056495
CD18-Ab	0.662917006	0.756182179	0.772786142	0.858693659
CD184-Ab	0.045345745	0.221943011	0.231594279	0.091033217
CD185-Ab	0.070494535	0.892878198	0.883230587	0.364248745
CD186-Ab	0.060042019	0.272110378	0.378138489	0.1653326
CD19-Ab	0.534312954	0.97779368	0.956613204	0.947537171
CD192-Ab	0.252323303	0.604267774	0.628926889	0.517409574
CD193-Ab	0.003597174	-0.206954132	-0.137285415	0.074763232
CD194-Ab	0.061915738	0.426498206	0.401251242	0.483648405
CD195-Ab	0.117527954	0.44429345	0.563973512	0.588538995
CD196-Ab	0.231941875	0.699981828	0.700673515	0.731166938
CD199-Ab	-0.009887424	-0.017136104	-0.074664627	0.246059695
CD1a-Ab	-0.013930153	-0.280471629	-0.293439942	0.15144395
CD1c-Ab	0.493296826	0.867914404	0.858035972	0.685042389
CD1d-Ab	0.276325664	0.782159564	0.786145168	0.610085695
CD2-Ab	0.684966756	0.933485864	0.925946178	0.911468606
CD20-Ab	0.836452376	0.991616895	0.992690485	0.877356564
CD200-Ab	0.280529434	0.775333949	0.814202783	0.597125697
CD201-Ab	0.010927355	-0.130726159	-0.048006874	0.129105498
CD203c-Ab	0.001080098	0.157416934	0.160657809	0.110078539
CD204-Ab	0.125902367	0.501524511	0.530224641	0.184819652
CD205-Ab	0.054232218	0.806200814	0.600777207	0.602827131
CD206-Ab	0.06518684	0.041692419	0.042897998	0.154380563
CD207-Ab	0.003319691	-0.245848792	-0.245848792	0.102876913
CD209-Ab	-0.001724506	-0.110810864	-0.094409206	0.537141708
CD21-Ab	0.257638274	0.957825115	0.935062356	0.919949215
CD22-Ab	0.714754244	0.988262305	0.973563744	0.924535392
CD223-Ab	0.024352532	0.017868238	0.0788182	0.247976307
CD226-Ab	0.09321441	0.35103756	0.555091109	0.607918673
CD235a-Ab	0	0	0	0.549256824
CD235ab-Ab	0	0	0	0.378682385
CD24-Ab	0.330931887	0.907722858	0.907401554	0.532506194
CD243-Ab	-0.043632034	0.030248202	-0.040034041	0.222503912
CD244-Ab	0.272840048	0.872072751	0.859069062	0.869818978
CD25-Ab	0.321606344	0.966955627	0.983407049	0.610965003
CD252-Ab	-0.001705242	0.091496501	0.014566393	0.058223912
CD253-Ab	-0.024043565	0.109294501	0.086091419	0.077868737
CD26-1-Ab	-0.009458735	0	0	-0.002054354
CD26-2-Ab	0.355146154	0.847108969	0.931767357	0.788343222
CD267-Ab	0.195654871	0.667394531	0.646945078	0.219286852
CD268-Ab	0.746241322	0.984314933	0.988945405	0.902252454
CD269-Ab	0.005679319	0.247673955	0.261056993	0.045010104
CD27-Ab	0.628100183	0.973892823	0.927837117	0.911861515
CD270-Ab	0.028429928	0.282452382	0.23868898	0.254434943
CD271-Ab	0.083961883	0.911231679	0.931035676	0.562712673
CD272-Ab	0.222747808	0.709925909	0.777270715	0.567075407
CD273-Ab	0.01944835	0.393684495	0.245964237	0.189906555
CD274-Ab	0.009214876	-0.109823994	0.155828325	0.236417195
CD275-1-Ab	-0.078283421	-0.231990571	-0.191125198	0.461428085
CD275-2-Ab	0.211142367	0.774214814	0.722953901	0.715685838
CD278-Ab	0.237239906	0.958840566	0.888317244	0.786028726
CD279-Ab	0.198275785	0.286072079	0.34248325	0.497716703
CD28-Ab	0.377964687	0.966346586	0.967772897	0.870905779
CD284-Ab	-0.032953104	-0.201096619	-0.199903578	0.076781755
CD29-Ab	0.291851248	0.459453188	0.317355335	0.707287706
CD294-Ab	-0.005926135	-0.004146568	-0.009863494	0.233823439
CD3-1-Ab	0.787947969	0.929701735	0.939710989	0.922174445
CD3-2-Ab	0.710639652	0.879671232	0.900373197	0.932046983
CD30-Ab	-0.014779529	0.057365562	0.013045933	0.288157707
CD301-Ab	0.185455729	0.779645172	0.785024199	0.160230695
CD303-Ab	0.382855031	0.961359479	0.984858842	0.425197464
CD304-Ab	0.421205147	0.973038456	0.966261938	0.647581456
CD305-Ab	0.306231528	0.835829903	0.801186863	0.795571302
CD307c/FcRL3-Ab	0.356335363	0.929556982	0.935552949	0.503531924
CD307d-Ab	-0.000785225	-0.148938554	-0.16232049	0.124184792
CD307e-Ab	-0.015983613	0.017556875	-0.014592845	0.684611978
CD31-Ab	0.662925427	0.910001358	0.896165334	0.903896814
CD314-Ab	0.181538455	0.935792554	0.883484319	0.796233515
CD319-Ab	0.032912642	0.752385244	0.731414836	0.298832352
CD324-Ab	0.023119359	0.301992958	0.292732926	0.421164809
CD325-Ab	0.007634254	0.498437158	0.495641546	0.566313502
CD335-Ab	0.433162728	0.961287266	0.950679289	0.828052463
CD337-Ab	0.313339919	0.692485308	0.675448775	0.633332196
CD338-Ab	-0.016569818	0.135691689	0.21226005	0.30709818
CD34-Ab	0.29765764	0.906906759	0.907801329	0.477627299
CD340-Ab	0.033781239	0.187406039	0.173882646	0.130351786
CD35-Ab	0.440018405	0.922374106	0.87800317	0.891149721
CD354-Ab	0.519396926	0.848940419	0.862537498	0.753453406
CD357-Ab	0.013612105	0.233206569	0.29666173	0.246048615
CD36-Ab	0.672830024	0.834680984	0.876254318	0.842295905
CD366-Ab	0.189474895	0.846020138	0.739954618	0.593491134
CD370-Ab	0.110085196	0.912796475	0.911282715	0.353490196
CD38-1-Ab	0.396729419	0.9358743	0.87206091	0.789446465
CD38-2-Ab	0.408894237	0.938364713	0.900261835	0.767199647
CD39-Ab	0.438539033	0.835766569	0.777540977	0.838569948
CD4-1-Ab	0.243008331	0.663449723	0.638443643	0.845884936
CD4-2-Ab	0.229351457	0.651743254	0.624012995	0.815854373
CD40-Ab	0.297363433	0.852266875	0.877101458	0.506652523
CD41-Ab	0.316683273	0.783574909	0.708985753	0.763413718
CD43-Ab	0.371600292	0.800400997	0.787691282	0.805499548
CD44-1-Ab	0.352148427	0.150339395	0.140355252	0.677498263
CD44-2-Ab	0.24243498	0.187225835	0.164703263	0.603199612
CD45-1-Ab	-0.021761233	0.178616281	0.445418213	0.27704437
CD45-2-Ab	0.084165811	0.331497706	0.588146712	0.591686931
CD45RA-Ab	-0.025244544	-0.041493651	-0.048657182	0.755518911
CD45RB-Ab	-0.055458781	0.176929257	0.244097653	0.722229298
CD45RO-Ab	0.073337283	0.171420304	0.243859424	0.665327454
CD46-Ab	0.052897114	0.237963972	0.369081029	0.307826172
CD47-Ab	0.049252599	0.134548408	0.308325925	0.438607351
CD48-Ab	0.13657074	0.303199443	0.360405612	0.583686258
CD49a-Ab	0.204418945	0.674805301	0.69511321	0.664605158
CD49b-Ab	0.090484877	0.69151515	0.698865107	0.744598678
CD49d-Ab	0.384452186	0.299885113	0.145452271	0.697665187
CD52-Ab	0.457594438	0.572686481	0.649077764	0.712292948
CD54-Ab	0.332691598	0.719874666	0.657018675	0.654844846
CD55-Ab	0.451595005	0.652010492	0.661717281	0.849120976
CD56-1-Ab	0.404043247	0.903084104	0.905008856	0.725387643
CD56-2-Ab	0.510598404	0.98601371	0.988023776	0.817441398
CD57-Ab	0.213501463	0.693047072	0.635950011	0.625411389
CD59-Ab	0.010534624	0.295801236	0.256109996	0.373565315
CD61-Ab	0.229372518	0.760592828	0.701678391	0.727062329
CD62P-Ab	0.173416976	0.678195322	0.638985078	0.733436148
CD63-Ab	0.428782083	0.502486962	0.441020585	0.800863861
CD64-Ab	0.551139037	0.968531766	0.951262488	0.93726979
CD66a/c/e-Ab	0.013979424	0.10670677	0.054145242	0.34486977
CD68-Ab	-0.042376081	0.042144538	0.115996919	0.409389655
CD69-Ab	-0.275141169	-0.466553699	-0.439754797	0.556145217
CD70-Ab	0.032869636	0.342122671	0.341319203	0.069502639
CD71-Ab	0.167103274	0.402853941	0.336972657	0.73666304
CD72-Ab	0.519715529	0.899922449	0.967366679	0.931820441
CD73-Ab	0.375224128	0.958108597	0.949979588	0.786626212
CD79a-Ab	0.123515684	0.410852564	0.433913731	0.17287192
CD79b-Ab	0.427775551	0.721659465	0.823641915	0.540841119
CD8-Ab	0.752990822	0.980912688	0.974138321	0.883348575
CD80-Ab	-0.001868112	0.293049564	0.234494121	0.076906221
CD81-Ab	0.329529366	0.603408158	0.675112469	0.611403092
CD83-Ab	-0.116734408	-0.545020044	-0.515617827	0.251509287
CD85g-Ab	0.286381374	0.932332474	0.956751299	0.3541491
CD86-Ab	0.537708877	0.752199502	0.751358018	0.886085815
CD8a-Ab	0.755661652	0.975172933	0.976401828	0.881751134
CD9-Ab	0.301607399	0.739511046	0.710900171	0.782197092
CD93-Ab	0.660481804	0.814143471	0.7010408	0.864673049
CD95-Ab	0.206357593	0.822933483	0.777840648	0.702220496
CD96-Ab	0.314733511	0.84198894	0.856300017	0.661756691
CD98-Ab	0.081841939	0.43665686	0.268208388	0.386729838
CD99-Ab	0.360268237	0.737848	0.608222871	0.641048965
CLEC12A-Ab	0.801768036	0.922636854	0.89355487	0.958503251
CLEC2-Ab	0.30647093	0.828330712	0.745646716	0.73427482
CX3CR1-Ab	0.403962535	0.878127948	0.887143413	0.56170155
Folate-Ab	0.369174739	0.726073111	0.702107687	0.684761641
Galectin-9-Ab	-0.005339184	-0.013245913	-0.151913583	0.231529098
GP130-Ab	0.288259768	0.531469169	0.681949044	0.631171872
HLA-DR-Ab	0.725416772	0.827510673	0.935397264	0.80234217
IgD-Ab	0.891419508	0.973542818	0.891174077	0.911407643
IgM-Ab	0.627172043	0.647136273	0.689558895	0.706071477
Integrin-7-Ab	0.08726028	0.103522163	0.108797961	0.61096665
LOX-1-Ab	-0.062442413	-0.249065221	-0.243115318	0.284004049
MERTK-Ab	0.0849239	0.66494672	0.54031891	0.442569418
Notch-1-Ab	0.002608487	0.238038607	0.210506099	0.248945933
Notch-2-Ab	0.010826657	0.069729709	0.153460616	0.091238736
TIGIT-Ab	0.361997114	0.927932575	0.874067532	0.500692368
TIM-4-Ab	0.002044422	-0.187343713	-0.29471957	0.523350748
TSLPR-Ab	0.009721676	-0.080780063	-0.076553467	0.202640202
VEGFR-3-Ab	0.018305865	0.450532552	0.390376382	0.194440892
XCR1-Ab	-0.006094283	0.0539864	0.054855379	0.051303927
