## Supplementary Table 2 for "Machine Learning Predictions Surpass Individual mRNAs as a Proxy of Single-cell Protein Expression"

Methods	Repo	Open Source	Version control	Tutorial				Documentation	Peer review	Accuracy Evaluation	Robustness Evaluation	Benchmarking
		Code is freely available, and runs on freely available platform	Available on a version controlled repo	Tutorial for protein imputation is available	Following the tutorial leads to no issues	Tutorial shows prediction method in different scenarios.	Tutorial shows how to run in a non-native language	Purpose, usage, inputs and outputs of functions are documented	Paper is published in a peer-reviewed journal	The paper shows protein imputation on several datasets.	The paper assessed prediction robustness several ways	The paper compares against other published methods
Seurat	https://cran.r-project.org/web/packages/Seurat/index.html	1	1	1	1	0.5	0	1	1	0	0	0
scLinear	https://github.com/DanHanh/scLinear	1	1	1	0	0.25	1	1	1	0.5	0.25	1
SPECK	https://cran.r-project.org/web/packages/SPECK/index.html	1	1	1	1	0.25	0	1	1	0.5	0.25	1
scMMT	https://github.com/SongqiZhou/scMMT	1	1	1	0.5	0.25	0	0	1	0.5	0	1
totalVI	https://docs.scvi-tools.org/en/stable/installation.html	1	1	1	1	0.25	0	1	1	0.25	0	0.25
cTPnet	https://github.com/zhouzilu/cTPnet	1	1	0.5	1	0	0	0.5	1	0.5	1	0.25
sciPENN	https://github.com/jlakkis/sciPENN	1	1	1	0.5	0.25	0	0	1	1	0	0.5
BABEL	https://github.com/wukevin/babel	1	1	0	0	0	0	0.75	1	0.25	0	0
